# The evidence for anthocyanins in the betalain-pigmented genus Hylocereus is weak

**DOI:** 10.1101/2021.11.16.468878

**Authors:** Boas Pucker, Samuel F. Brockington

## Abstract

Here we respond to Zhou et al., 2020 “Combined Transcriptome and Metabolome analysis of Pitaya fruit unveiled the mechanisms underlying Peel and pulp color formation” published in BMC Genomics. Given the evolutionary conserved anthocyanin biosynthesis pathway in betalain-pigmented species, we are open to the idea that species with both anthocyanins and betalains might exist. However, in absence of LC-MS/MS spectra, apparent lack of biological replicates, and no comparison to authentic standards, the findings of Zhou et al., 2020 are not a strong basis to propose the presence of anthocyanins in betalain-pigmented pitaya. In addition, our re-analysis of the datasets indicates the misidentification of important genes and the omission of key anthocyanin synthesis genes *ANS* and *DFR*. Finally, our re-analysis of the RNA-Seq dataset reveals no correlation between anthocyanin biosynthesis gene expression and pigment status.
