## Additional file 2 for "The evidence for anthocyanins in the betalain-pigmented genus Hylocereus is weak"

### Sheet: SequenceID_To_Name_Mapping_Tabl
ID	Name
RR@_TRINITY_DN38159_c0_g4_i1	RR@PAL1
RR@_TRINITY_DN38159_c0_g2_i1	RR@PAL2
RR@_TRINITY_DN26510_c0_g1_i2	RR@PAL3
YW@_TRINITY_DN19629_c0_g1_i1	YW@PAL
GW@_TRINITY_DN27294_c0_g4_i2	GW@PAL1
GW@_TRINITY_DN27294_c0_g4_i1	GW@PAL2
GW@_TRINITY_DN5602_c0_g1_i1	GW@PAL3
RR@_TRINITY_DN29980_c0_g1_i4	RR@C4H1
RR@_TRINITY_DN29980_c0_g1_i1	RR@C4H2
RR@_TRINITY_DN29980_c0_g1_i2	RR@C4H3
YW@_TRINITY_DN19451_c1_g3_i3	YW@C4H1
YW@_TRINITY_DN19451_c1_g3_i2	YW@C4H2
GW@_TRINITY_DN21491_c0_g1_i2	GW@C4H1
GW@_TRINITY_DN21491_c0_g1_i1	GW@C4H2
YW@_TRINITY_DN22492_c3_g1_i2	YW@4CL1
YW@_TRINITY_DN22492_c3_g1_i1	YW@4CL2
RR@_TRINITY_DN34052_c3_g1_i1	RR@4CL1
RR@_TRINITY_DN34052_c3_g1_i3	RR@4CL2
RR@_TRINITY_DN34052_c3_g1_i2	RR@4CL3
GW@_TRINITY_DN24162_c0_g1_i3	GW@4CL1
GW@_TRINITY_DN24162_c0_g1_i1	GW@4CL2
YW@_TRINITY_DN20517_c1_g2_i9	YW@CHS1
YW@_TRINITY_DN20517_c1_g2_i3	YW@CHS2
YW@_TRINITY_DN20517_c1_g2_i4	YW@CSH3
YW@_TRINITY_DN22755_c0_g2_i3	YW@CHS4
YW@_TRINITY_DN22755_c0_g2_i4	YW@CHS5
YW@_TRINITY_DN22755_c0_g2_i2	YW@CHS6
YW@_TRINITY_DN22755_c0_g5_i2	YW@CHS7
YW@_TRINITY_DN22755_c0_g5_i1	YW@CHS8
GW@_TRINITY_DN27802_c0_g2_i1	GW@CHS1
GW@_TRINITY_DN27802_c0_g1_i5	GW@CHS2
GW@_TRINITY_DN20495_c1_g1_i1	GW@CHS3
RR@_TRINITY_DN30335_c2_g1_i2	RR@CHS1
RR@_TRINITY_DN30335_c2_g1_i1	RR@CHS2
RR@_TRINITY_DN31833_c2_g1_i4	RR@CHS3
RR@_TRINITY_DN31833_c2_g1_i1	RR@CHS4
RR@_TRINITY_DN31833_c2_g1_i3	RR@CHS5
RR@_TRINITY_DN31833_c2_g2_i1	RR@CHS6
RR@_TRINITY_DN38171_c1_g2_i1	RR@CHI
GW@_TRINITY_DN19570_c0_g1_i3	GW@CHI
YW@_TRINITY_DN21424_c1_g5_i2	YW@CHI
YW@_TRINITY_DN22870_c1_g1_i2	YW@FLS1
YW@_TRINITY_DN22870_c1_g1_i3	YW@FLS2
GW@_TRINITY_DN20431_c0_g1_i1	GW@FLS1
GW@_TRINITY_DN20431_c0_g1_i5	GW@FLS2
GW@_TRINITY_DN20431_c0_g1_i2	GW@FLS3
GW@_TRINITY_DN20431_c0_g1_i4	GW@FLS4
GW@_TRINITY_DN20431_c0_g1_i3	GW@FLS5
RR@_TRINITY_DN29101_c0_g1_i2	RR@FLS1
RR@_TRINITY_DN29101_c0_g1_i1	RR@FLS2
GW@_TRINITY_DN21389_c0_g1_i2	GW@F3H1
GW@_TRINITY_DN21389_c0_g1_i1	GW@F3H2
RR@_TRINITY_DN29832_c0_g1_i2	RR@F3H1
RR@_TRINITY_DN29832_c0_g1_i1	RR@F3H2
YW@_TRINITY_DN16057_c0_g1_i1	YW@F3H
GW@_TRINITY_DN20648_c0_g1_i3	GW@F3-H1
GW@_TRINITY_DN20648_c0_g1_i4	GW@F3-H2
GW@_TRINITY_DN20648_c0_g1_i1	GW@F3-H3
RR@_TRINITY_DN29693_c0_g1_i5	RR@F3-H1
RR@_TRINITY_DN29693_c0_g1_i1	RR@F3-H2
RR@_TRINITY_DN29693_c0_g1_i2	RR@F3-H3
RR@_TRINITY_DN29693_c0_g1_i3	RR@F3-H4
YW@_TRINITY_DN15665_c0_g1_i1	YW@F3-H
RR@_TRINITY_DN12428_c0_g1_i2	RR@DFR1
RR@_TRINITY_DN12428_c0_g1_i1	RR@DFR2
GW@_TRINITY_DN16496_c0_g1_i2	GW@DFR1
GW@_TRINITY_DN16496_c0_g1_i1	GW@DFR2
YW@_TRINITY_DN23696_c0_g1_i1	YW@ANS
GW@_TRINITY_DN17581_c0_g1_i1	GW@LAR
RR@_TRINITY_DN24489_c0_g1_i2	RR@LAR1
RR@_TRINITY_DN24489_c0_g1_i1	RR@LAR2
YW@_TRINITY_DN19784_c2_g1_i3	YW@ANR1
YW@_TRINITY_DN19784_c2_g1_i2	YW@ANR2
YW@_TRINITY_DN19784_c2_g1_i9	YW@ANR3
YW@_TRINITY_DN19784_c2_g1_i5	YW@ANR4
YW@_TRINITY_DN19784_c2_g1_i1	YW@ANR5
GW@_TRINITY_DN24948_c1_g3_i5	GW@ANR1
GW@_TRINITY_DN24948_c1_g3_i7	GW@ANR2
GW@_TRINITY_DN24948_c1_g3_i4	GW@ANR3
GW@_TRINITY_DN24948_c1_g3_i1	GW@ANR4
RR@_TRINITY_DN39761_c0_g3_i1	RR@ANR1
RR@_TRINITY_DN39761_c0_g3_i4	RR@ANR2
RR@_TRINITY_DN39761_c0_g3_i2	RR@ANR3
